# Diverse viral *cas* genes antagonize CRISPR immunity

**DOI:** 10.1101/2023.06.24.545427

**Authors:** Mark A Katz, Edith M Sawyer, Albina Kozlova, Madison C Williams, Shally R Margolis, Luke Oriolt, Matthew Johnson, Joseph Bondy-Denomy, Alexander J Meeske

## Abstract

Prokaryotic CRISPR-Cas immunity is subverted via anti-CRISPRs (Acrs), small proteins that inhibit Cas protein activities when expressed during the phage lytic cycle or from resident prophages or plasmids. CRISPR-Cas defenses are classified into 6 types and 33 subtypes, which employ a diverse suite of Cas effectors and differ in their mechanisms of interference. As Acrs often work via binding to a cognate Cas protein, inhibition is almost always limited to a single CRISPR type. Furthermore, while *acr* genes are frequently organized together in phage-associated gene clusters, how such inhibitors initially evolve has remained unclear. Here we have investigated the Acr content and inhibition specificity of a collection of *Listeria* isolates, which naturally harbor four diverse CRISPR-Cas systems (types I-B, II-A, II-C, and VI-A). We observed widespread antagonism of CRISPR, which we traced to 12 novel and 4 known Acr gene families encoded on endogenous mobile genetic elements. Among these were two Acrs that possess sequence homology to type I-B Cas proteins and assemble into a defective interference complex. Surprisingly, an additional type I-B Cas homolog did not affect type I immunity, but instead inhibited the RNA-targeting type VI CRISPR system through sequestration of crRNA. By probing the IMGVR database of viral genomes, we detected abundant orphan *cas* genes located within putative anti-defense gene clusters. We experimentally verified the Acr activity of one viral *cas* gene, a particularly broad-spectrum *cas3* homolog that inhibits type I-B, II-A, and VI-A CRISPR immunity. Our observations provide direct evidence of Acr evolution via *cas* gene co-option, and new genes with potential for broad-spectrum control of genome editing technologies.
