## Supplementary material for "Diverse viral *cas* genes antagonize CRISPR immunity": Table S1 Strains Plasmids and Oligos used in this study

### Sheet: Strain List
Species	Strain	Alias	Genotype	Origin
L. seeligeri	LS1	SLCC3954	wild type	ATCC
L. seeligeri	LS2	RR4	wild type	Lemaitre, et al. 2015 AEM
L. seeligeri	LS3	FSL N1-067	wild type	FSL, Cornell
L. seeligeri	LS4	FSL H6-011	wild type	FSL, Cornell
L. seeligeri	LS5	FSL H6-169	wild type	FSL, Cornell
L. seeligeri	LS6	ATCC 51334	wild type	ATCC
L. seeligeri	LS7	ATCC 51335	wild type	ATCC
L. seeligeri	LS8	FSL S4-0171	wild type	FSL, Cornell
L. seeligeri	LS9	FSL B8-0099	wild type	FSL, Cornell
L. seeligeri	LS10	FSL C7-0024	wild type	FSL, Cornell
L. seeligeri	LS11	FSL S10-0305	wild type	FSL, Cornell
L. seeligeri	LS12	FSL B8-0287	wild type	FSL, Cornell
L. seeligeri	LS13	FSL C7-0049	wild type	FSL, Cornell
L. seeligeri	LS14	FSL H6-0007	wild type	FSL, Cornell
L. seeligeri	LS15	FSL C7-0030	wild type	FSL, Cornell
L. seeligeri	LS16	FSL S4-0116	wild type	FSL, Cornell
L. seeligeri	LS17	FSL S10-0823	wild type	FSL, Cornell
L. seeligeri	LS18	FSL B8-0050	wild type	FSL, Cornell
L. seeligeri	LS19	FSL C7-0481	wild type	FSL, Cornell
L. seeligeri	LS20	FSL T4-0118	wild type	FSL, Cornell
L. seeligeri	LS21	FSL S4-0037	wild type	FSL, Cornell
L. seeligeri	LS22	FSL C7-0115	wild type	FSL, Cornell
L. seeligeri	LS23	FSL S4-0039	wild type	FSL, Cornell
L. seeligeri	LS24	FSL S10-1784	wild type	FSL, Cornell
L. seeligeri	LS25	FSL B8-0253	wild type	FSL, Cornell
L. seeligeri	LS26	FSL C7-0156	wild type	FSL, Cornell
L. seeligeri	LS27	FSL S10-0300	wild type	FSL, Cornell
L. seeligeri	LS28	FSL C7-0082	wild type	FSL, Cornell
L. seeligeri	LS29	FSL L5-0045	wild type	FSL, Cornell
L. seeligeri	LS30	FSL S10-0030	wild type	FSL, Cornell
L. seeligeri	LS31	FSL F6-1136	wild type	FSL, Cornell
L. seeligeri	LS32	FSL L5-0086	wild type	FSL, Cornell
L. seeligeri	LS33	FSL S10-1611	wild type	FSL, Cornell
L. seeligeri	LS34	FSL R9-8498	wild type	FSL, Cornell
L. seeligeri	LS35	FSL C7-0251	wild type	FSL, Cornell
L. seeligeri	LS36	FSL M6-0039	wild type	FSL, Cornell
L. seeligeri	LS37	FSL S10-2970	wild type	FSL, Cornell
L. seeligeri	LS38	FSL C7-0134	wild type	FSL, Cornell
L. seeligeri	LS39	FSL C7-0462	wild type	FSL, Cornell
L. seeligeri	LS40	FSL S10-1769	wild type	FSL, Cornell
L. seeligeri	LS41	FSL H6-0027	wild type	FSL, Cornell
L. seeligeri	LS42	FSL R8-6874	wild type	FSL, Cornell
L. seeligeri	LS43	FSL S4-0544	wild type	FSL, Cornell
L. seeligeri	LS44	FSL S4-0616	wild type	FSL, Cornell
L. seeligeri	LS45	FSL S4-0939	wild type	FSL, Cornell
L. seeligeri	LS46	FSL C7-0218	wild type	FSL, Cornell
L. seeligeri	LS47	FSL C7-0499	wild type	FSL, Cornell
L. seeligeri	LS48	FSL S6-0001	wild type	FSL, Cornell
L. seeligeri	LS49	FSL L5-0058	wild type	FSL, Cornell
L. seeligeri	LS50	FSL A5-0405	wild type	FSL, Cornell
L. seeligeri	LS51	FSL C7-0081	wild type	FSL, Cornell
L. seeligeri	LS52	FSL L5-0018	wild type	FSL, Cornell
L. seeligeri	LS53	FSL R2-0626	wild type	FSL, Cornell
L. seeligeri	LS54	FSL R8-7055	wild type	FSL, Cornell
L. seeligeri	LS55	FSL C7-0498	wild type	FSL, Cornell
L. seeligeri	LS56	FSL R9-4405	wild type	FSL, Cornell
L. seeligeri	LS57	FSL S10-0788	wild type	FSL, Cornell
L. seeligeri	LS58	FSL C7-0167	wild type	FSL, Cornell
L. seeligeri	LS59	FSL M6-0259	wild type	FSL, Cornell
L. seeligeri	LS60	FSL S10-0889	wild type	FSL, Cornell
L. seeligeri	LS61	FSL B8-0378	wild type	FSL, Cornell
L. seeligeri	LS62	N/A	wild type	FSL, Cornell
L. seeligeri	LS1	N/A	∆CRISPR	Meeske, et al. 2020 Science
L. seeligeri	LS1	N/A	∆RM1, ∆RM2, ∆CRISPR	Meeske, et al. 2020 Science
E. coli	SM10	N/A	thi thr leu tonA lacY supE recA::RP4-2-Tc::Mu Km λpir	Simon, et al. 1983 Bio-Technol.
E. coli	S-17-1 λpir	N/A	RP4-2(Km::Tn7,Tc::Mu-1), pro-82, λpir, recA1, endA1, thiE1, hsdR17, creC510	Simon, et al. 1983 Bio-Technol.
E. coli	Turbo	N/A	F' proA+B+ lacIq ∆lacZM15 / fhuA2 ∆(lac-proAB) glnV galK16 galE15 R(zgb-210::Tn10)TetS endA1 thi-1 ∆(hsdS-mcrB)5	New England Biolabs

### Sheet: Phage list
Phage	Host	Genotype	Origin
fLS59	L. seeligeri LS1	wild type	Meeske et al., 2020 Science

### Sheet: Plasmid list
Plasmid	Description	Source	Construction Notes
pAM8	E. coli-Listeria shuttle vector (cat)	Meeske, et al. 2018 Mol Cell	N/A
pAM326	E. coli-Listeria shuttle vector (kan)	Meeske, et al. 2020 Science	N/A
pPL2e	Listeria integrating vector (erm)	Lauer, et al. 2002 J Bacteriol.	N/A
pAM551	E. coli-Listeria shuttle vector (kan) with aTc-inducible Ptet promoter	This study	Gibson assembly of HindIII-digested pAM326 and Ptet fragment (amplified with oAM1107 and oAM1723)
pAM305	Type VI RSR in pPL2e with BsaI sites for spacer cloning	Meeske, et al. 2020 Science	N/A
pAM365	spcE targeting fLS59 in pAM305	Meeske, et al. 2020 Science	N/A
pAM383	AcrVIA1	Meeske, et al. 2020 Science	N/A
pAM130	Type VI-A CRISPR-Cas system on pPL2e	Meeske, et al. 2019 Nature	N/A
pAM287	Type II-A CRISPR-Cas system with BsaI entry spc on pPL2e	Meeske, et al. 2019 Nature	N/A
pAM600	Type II-A CRISPR-Cas system with spc targetting pAM8 on pPL2e	This study	Ligation of BsaI-digested pAM287 and annealed oligos oAM1874/1875
pAM546	Type II-C CRISPR Cas system with PaqCI entry spc on pPL2e	This study	Three piece Gibson assembly of BamHI/SalI-digested pPL2e, Pcon-type IIC cas9 (amplified from LS46, oAM1560 and oAM1586), and RSR with PaqCI spc (synthetic fragment 1).
pAM596	Type II-C CRISPR Cas system with spc targeting pAM8 on pPL2e	This study	Ligation of PaqCI-digested pAM546 and annealed oligos oAM1606/1607
pBH227	Ptet-Type I-B CRISPR-Cas system with PaqCI entry spc on pPL2e	This study	Four piece Gibson assembly of BamHI/SalI-digested pPL2e, Ptet, Pcon-type IB cas genes (amplified from LS1, oAM1843 and oAM1846), and RSR with PaqCI spc (synthetic fragment 2).
pBH228	Ptet-Type I-B CRISPR Cas system with matching spacer for pAM84 on pPL2e	This study	Ligation of PaqCI-digested pBH227 and annealed oligos oAM1870/1871
pAM54	Type VI target with spc4 match	Meeske, et al. 2018 Mol Cell	N/A
pAM84	Type I-B target with spc1 match	This study	Gibson assembly of pAM8 fragment 1 (oAM362/185) and pAM8 fragment 2 (oAM363/183)
pBH208	AcrVIA2	This study	Gibson assembly of EagI/NcoI digested pAM551 and AcrVIA2 fragment (amplified from LS21, oMK105 and oMK106)
pBH237	AcrVIA3	This study	Gibson assembly of EagI/NcoI digested pAM551 and AcrVIA3 fragment (amplified from LS43, oMK135 and oMK136)
pBH232	AcrVIA2.1	This study	Gibson assembly of EagI/NcoI digested pAM551 and AcrVIA2.1 synthetic fragment 4
pAM384	AcrIIC9	Meeske, et al. 2020 Science	N/A
pBH98	AcrIIC8	This study	Gibson assembly of EagI/NcoI digested pAM551 and AcrIIC8 fragment (amplified from LS21, oMK7 and oMK8)
pES6	AcrIIC7	This study	Gibson assembly of EagI/NcoI digested pAM551 and AcrIIC8 fragment (amplified from LS21, oES11 and oES12)
pAM620	AcrIIA3	This study	Gibson assembly of EagI/NcoI digested pAM551 and AcrIIA3 fragment (amplified from LS18, oAM1901 and oAM1902)
pMW21	AcrIIA2	This study	Gibson assembly of EagI/NcoI digested pAM551 and AcrIIA2 fragment (amplified from LS2, oMW24 and oMW25)
pMW20	AcrIIA1	This study	Gibson assembly of EagI/NcoI digested pAM551 and AcrII1 fragment (amplified from LS2, oMW22 and oMW23)
pAM385	AcrIB9	Meeske, et al. 2020 Science	N/A
pES1	AcrIB8	This study	Gibson assembly of EagI/NcoI digested pAM551 and AcrIB6 fragment (amplified from phiRR4gp4, oES1 and oES2)
pES2	AcrIB7	This study	Gibson assembly of EagI/NcoI digested pAM551 and AcrIB5 fragment (amplified from LS21, oES3 and oES4)
pBH108	AcrIB6	This study	Gibson assembly of EagI/NcoI digested pAM551 and AcrIB5 fragment (amplified from LS21, oMK27 and oMK28)
pAM618	AcrIB5	This study	Gibson assembly of EagI/NcoI digested pAM551 and phiRR4gp5 fragment (amplified from LS21, oAM1897 and oAM1898)
pAM636	AcrIB4	This study	Gibson assembly of HindIII/EagI digested pAM326 and AcrIB2 fragment (amplified from LS22, oAM1939, oAK4)
pAM639	AcrIB3	This study	Gibson assembly of EagI/NcoI digest pAM551 and AcrIB1 fragment(amplified from LS21, oAK1 and oAK2)
pMW27	Cas3	This study	Gibson assembly of EagI/NcoI digest pAM551 and Cas3 fragment(amplified from LS1, oMW28 and oMW29)
pAM641	Cas5	This study	Gibson assembly of EagI/NcoI digest pAM551 and Cas5 fragment(amplified from LS1, oAM1942 and oAM1943)
pAM642	Cas8b	This study	Gibson assembly of EagI/NcoI digest pAM551 and Cas8b fragment(amplified from LS1, oAM1940 and oAK2)
pBH229	AcrVIA2-3X-Flag	This study	Site directed mutagensis of pBH208(AcrVIA2, oMK116 and oMK117)
pAM627	Ptet-Type I-B CRISPR Cas system (Cas6-3xFlag) with matching spacer for pAM84 on pPL2e	This study	Site directed mutagenesis of pBH228 with oAM1916 and oAM1917
pAM629	Ptet-Type I-B CRISPR Cas system (no Cas3) with PaqCI entry spc on pPL2e	This study	Site directed mutagenesis of pBH227 with oAK8 and oAK9.
pAM631	Ptet-Type I-B CRISPR Cas system (no Cas3) with lacZ-targeting spc on pPL2e	This study	Ligation of PaqCI-digested pAM629 and annealed oligos oAM1933/1934
pAM16	PsigA-lacZ on pAM8	Meeske, et al. 2020 Science	N/A
pAM640	His6-AcrIB3	This study	Site directed mutagensis of pAM639 (oAM1925 and oAM1926)

### Sheet: Primer list
Primer	Sequence
oAK1	TTAAACTGATGGATCCAGGCGAAGGGAGTCGAGAAAATGAAAG
oAK2	TGAGGGGACAGGCGAGAGGCTTAAACCGGAAATAGCACTTCTC
oAK4	TGAGGGGACAGGCGAGAGGCCTATTGCGTTAAACCAATGACAAAC							)
oAK8	CTCTTCTTTTAGGAGGTGGGG
oAK9	TTTTTGCATGATAAAACCTCCTAGTT
oAM1107	CTATAATTATACTAATTTTACATCACGGAAAAAGGTTATGC
oAM1560	GGCCCCCCCTCGAGGTTGACACTCTATCATTGATAGAGCATAATTAAAATAAGCTATAAAAGAGAAAAGAGGCATAAATGATGAG
oAM1568	CGGCCGCTCTAGAACTAGTGATTTACATATTTTCATCAGTCACCTAAC
oAM1606	AAATAACATTGGAGTTAGAAATGGAAGAAGAAAAATT
oAM1607	CCAAAATTTTTCTTCTTCCATTTCTAACTCCAATGTT
oAM1723	TGGCCTGGATCCATCAGTTTAACTCACTCTATCAATGATAGAGAGCTTATTTTAATTAT
oAM183	GCATGACAGTAAGAGAATTATGCAG
oAM1843	TTAAACTGATGGATCCAGGCACAGATGGGGGTGACAAAAATG
oAM1846	CTGGAGGTCGACAGAAATATTTATTCAGATATAGCAATACTCATAGTAGGC
oAM1847	ATAAATATTTCTGTCGACCTCCAG
oAM185	CTGCATAATTCTCTTACTGTCATGC
oAM1870	AAATCTTTTTAACTTAAATTATATTATACTAATTAAGTTTG
oAM1871	AAACCAAACTTAATTAGTATAATATAATTTAAGTTAAAAAG
oAM1874	AAAACAATAACCTAATTTATTCTCACTATTAATTC
oAM1875	AAACGAATTAATAGTGAGAATAAATTAGGTTATTG
oAM1886	AAGACGTAGCCCAGCGCGTCCGCTAATCTACAAGGCGTTG
oAM1897	TTAAACTGATGGATCCAGGCTAGAGGAGGAAAAATAAAATGGCTGG
oAM1898	TGAGGGGACAGGCGAGAGGCTCATTGTGTCGCCTCAAC
oAM1901	TTAAACTGATGGATCCAGGCTTCGTAGTATAATATGTATATAGTAAAGGAACG
oAM1902	TGAGGGGACAGGCGAGAGGCTTAAGCTGCTGTTTGTGGAAAC
oAM1912	GGGACAGGCGAGAGGCTTGTCATTGCTAGTCCTTTATTTTTCATC
oAM1914	GGGACAGGCGAGAGGCGGGTAACTTTTCTTATTTATTACACCTCTTC
oAM1916	CACGACATCGATTACAAAGATGATGACGATAAAAGACTGAAAATAAATTGTGATTTCG
oAM1917	ATCTTTATAATCACCATCATGATCCTTGTAGTCAAGCTGCTCTAACATCCC
oAM1925	CATCACCACCATCATCATAAAGCCATTAAATTGAATGTTTACTTAGAAAC
oAM1926	CATTTTCTCGACTCCCTTCATA
oAM1933	AAATGAGCAATGGCCAGAGGAAATTTGGTATGAAGATGCTA
oAM1934	AAACTAGCATCTTCATACCAAATTTCCTCTGGCCATTGCTC
oAM1939	CTATAATTATACTAATTTTATTGACACTCTATCATTGATAGAGCATAATTAAAATAAGCGAAAAGGGGTAAGCATCAAATGG
oAM1940	CTATAATTATACTAATTTTATTGACACTCTATCATTGATAGAGCATAATTAAAATAAGCAGATAGGAGGTGGAAATATGCAAG
oAM1942	GCTATAATTATACTAATTTTATTGACACTCTATCATTGATAGAGCATAATTAAAATAAGCTAAAGGAAAGATTGATGCTTATTATGAAGG
oAM362	AATTAGTATAATATAATTTAAGTTAAAAAGAGGAGCTTATCGATGATAAGCTGTCAAAC
oAM363	TAACTTAAATTATATTATACTAATTAAGTTTGAGGAACTAAACCTTCCCGGCTTC
oES1	ACTGATGGATCCAGGCAGGTGGTTGTTAGAGATGGAAGC
oES11	ACTGATGGATCCAGGCAGGGAGGGAATATATTATGAATGTTATAGAAGCAG
oES12	GGACAGGCGAGAGGCCTATGCGTCACGTAAATCATTAAATTCTTT
oES2	GGACAGGCGAGAGGCTCACTTCTCCCCTTTGAATCCTAAAAATTCTAATTG
oES3	ACTGATGGATCCAGGCAGGGGAGAAGTGAAACGATGAGA
oES4	GGACAGGCGAGAGGCTCAGCCTTTATATGCAAGAATAAATTCTGAATAATACCG
oMK103	GAACAGATTGGTGGCAACGGAAAAAATATTCATCAAAAAATACAATTAAATAAATTACAA
oMK104	GGTGGTGCTCGAGTGCTTAAGCAATATAGATTGTTTTTCCATCTATTGAAAGAATACTAT
oMK105	TTAAACTGATGGATCCAGGCGAATAGGAGTGCTATAATATGAAAAATATTCATCAAAAAA
oMK106	GGACAGGCGAGAGGCTTAAGCAATATAGATTGTTTTTCCATCTATTGAAAGAATACTATA
oMK116	CGACATCGATTACAAAGATGATGACGATAAATAAGCCTCTCGCCTGTCCCCT
oMK117	TGATCTTTATAATCACCATCATGATCCTTGTAGTCAGCAATATAGATTGTTTTTCCATCTATTGAAAGAATACTATAAGTC
oMK135	AGTTAAACTGATGGATCCAGGCTTTAAAAGGAGGAAGTTAATGATGAATTTAAAAAATAT
oMK136	GGACAGGCGAGAGGCTTAGCTATGCGCTATTGTTATAGTATCGTTAATGC
oMK27	AGTTAAACTGATGGATCCAGGCAGAAAACGATTGAAAAGGATGGATGACAA
oMK28	GGACAGGCGAGAGGCCCACATTCCTTTTCTATTTTATATTTTTACCATTCTTCTAATTT
oMK7	AGTTAAACTGATGGATCCAGGCTAAGATTATTAACGGGAGGTGTTTTCTGATGG
oMK8	GGACAGGCGAGAGGCGCAAATCCTAAAATAGCCATATCCATTTTTTATTTAGC
oMW22	GTTAAACTGATGGATCCAGGCAAAATGGAGTTGAGCTAGTATGAAG
oMW23	CTGAGGGGACAGGCGAGAGGCCTATAACAATTCTTCTTTTCTCTCTTC
oMW24	GAGTGAGTTAAACTGATGGATCCAGGCGAAAAGGATGATTATAAAATGGCAA
oMW25	ACTGAGGGGACAGGCGAGAGGCCTAGCTCAACTCCATTTTCAAAATAAC
oMW28	GTTAAACTGATGGATCCAGGCAGGAGGTTTTATCATGCAAAAATATTTAG
oMW29	GAGGGGACAGGCGAGAGGCCTAAAAGAAGAGACTTTCTTTTTGTTTTTC

### Sheet: Synthetic fragments
Fragment	Description	Sequence
1	Mini CRISPR array (type II-C) with PaqCI spc	GCCCAAATTTAGACACACCAATATTATTGTTTACCTTGATAGGTTGATTTAGGTTGAGGTATAATGGAAAAGACATTTTGGTACTCTCTCAAGTTTTGGTATTAGGAAATAATTGCAGGTGGCTTATAGCACCTGCTATTTTGGTACTCTCTCAAGTTTTGGTATTAGGAAATTTCAACACTTAACAAAAATGATGTTAGGTGACTGATGAAAATATGTAAATcactagttctagagcggccgc
2	Mini CRISPR array (type I-B) with PaqCI spc	ataaatatttctgtcgacctccagtagtgcaaaaaacactggagaacgacagaaacgtgggaagccttgggggagaatggtttttggtgaatatgcttgtttaagtcgagaaaataagatagattttacctgctttttacggcggtcgacaaaaacaagcccgtgaggtaagatgggagtagggaaagatattggcgggttttaactacttattgtgaaatgtaaatAATTGCAGGTGGCTTgattttagACACCTGCTTAGgttttaactacttattgtgaaatgtaaatccgcccaccctcaaagccaataatctgttttaaggatttttcatctaaaaaccacacGCctctcgcctgtcccctc
4	AcrVIA2.1	TTAAACTgatGGATCCaggCGAATAGGAGTGCTATAATATGAAAAACTTACGTAACGAAATTATGGAAAAATTTAATTTAAATGAAATTCAACGTATTGCAGCAGAAAAAGTTGGTCGTAATTTAATTATTGATGCACCAACAGCAAGTGGTAAAACAGAAGCAATTTTATTATCTATTGAAGAGGGCAGTAGCGTTACATGGATGTTACCGACAATTACATCCTGCACATTTATGTACCGTCGTTTATGTCATGATTTTAACAATTTAAATGTTCGTGTTATGACAAGTGTTATGACAGAGGACCGTATTATCGACCCCCGTTTCACGACGGTAAATATCATTACATGCGACCCATACATGGTTGAATACATTAAATGTGTAGTAGATAAGAGTGAGC…
