## Supplementary material for "Diverse viral *cas* genes antagonize CRISPR immunity": Table S2 Experimentally verified Acrs

### Sheet: Sheet1
Name	ADC	Located near:	Experimentally tested?	Protein sequence
AcrIIA1	N/A	Previously known Acr	Yes	MKINLLDEFLKRHNITRYRLSKLAGISQNTLKDYNEKALNKYTVSFLRSLSFVTGEDVTDVLIELAELEKGYDDLAGFKHLLDKYKLSFPALEFELYCIIKEFEAANIEVSPFTFNRFENETHADIEKDVKKALKNAIIVLKEKKEELL*
AcrIIA2	N/A	Previously known Acr	Yes	MRTTAQERLDNAINEFEEITNEEVVTSPLIPQDYLNDGDYVVITKSENYALNLCTTNLEGFEDRHFLDEKLIYSTFVETYSGETYYIYITQTAEFDEDDAVEFLATQEQIYEYHKQEEQKTVILKMELS*
AcrIIA3	N/A	Previously known Acr	Yes	MFNKAEIMKQAWNWFNDSNIWLSDIEWVSYTDKEKSFSVCLKAAWSKAKEEVEESKKESKHIAKSEELKAWNWAERKLGLHFNISDDEKFTSVKDETKINFGLSVWACAMKAVKLHNDLFPQTAA
AcrIIA4	N/A	Previously known Acr	Yes	MNINDLIREIKNKDYTVKLSGTDSNSITQLIIRVNNDGNEYVISESENESIVEKFISAFKNGWNQEYEDEEEFYNDMQTITLKSELN
AcrIIA12	N/A	Previously known Acr	Yes	MSKTMYKNDVIELIKNAKTNNEELLFTSVERNTREAATQYFRCPEKHVSDAGVYYGEDFEFDGFEIFEDDLIYTRSYDKEELN
AcrIIA16	N/A	Previously known Acr	Yes	MGYIGTKRSERSQDAIEDYEVPLNHFNKDLIQAFIDENEAYDTLKTKKVRLWKFVAPRAGATSWHHTGTYYNKTDHYSLEKVADELLQNGDEWEEQFKAYVKEEQETATSEPVFLSVIKVQIWGGSMKRPKLVGHEVVMGVKKEGWLHAVSKATQSKYKLSANKVEMQKHYSLEDYSALTKDFPEFKAQKRAINKKMKEMYN
AcrVIA1	N/A	Previously known Acr	Yes	MIYYIKDLKVKGKIFENLMNKEAVEGLITFLKKAEFEIYSRENYSKYNKWFEMWKSPTSSLVFWKNYSFRCHLLFVIEKDGECLGIPASVFESVLQIYLADPFAPDTKELFVEVCNLYECLADVTVVEHFEAEESAWHKLTHNETEVSKRVYSKDDDELLKYIPEFLDTIATNKKSQKYNQIQGKIQEINKEIATLYESSEDYIFTEYVSNLYRESAKLEQHSKQILKEELN
AcrIB3	adc27	acrIB8, acrIB7, acrIIC7, adc37	Yes - inhibitory activity	MKAIKLNVYLETANFRNPMSFQSKESYPLPPFSTVIGMVHVACGFKSYHAMDVSVAGNSFSTVHDLASRYEFNPTTKYESARHQMKVYSPQKDKMIGITQGISHIHLITDLHLQLHIIPEDQSEVYFIESKLKNPSQFLSLGRHEDVMMIKDVKVIDVQEETLPSNRELTKATYVPVSYKIGGAFFRLNKNYELVEQKKKWYRKFSKQEVLYAGEGTIIPKDSLIWVDEDGEVLFPV*
AcrIB4	adc21	acrIIA1, acrIIA16, adc37	Yes - inhibitory activity	MESVEKQAYEAGVTYRKKQLVSEGNYQTLVYKLTSIIKKGSKEAFVETLLDYSKVKRKQIPSVFQEDVMNEEKTFKSSAYAFVIGLTQ*
AcrIB5	adc36	acrIB8, adc37	Yes - inhibitory activity	MAGFIKKYLDSRGWTIYQLGNATGLAHQTIRSADSKTVDQLSAKNVRLIAEVFHFTAGEILDEFYEIEEEITNDEILKELTTVFEKHGHNTDEISSELLDGETIKLDMTDDNITKLADAVNATEHFTAYLDSSTDYMIVEATQ*
AcrIB6	adc64	acrIIA12, acrIIA1, adc37	Yes - inhibitory activity	MGKTYWYNEGTDTLLTEKEYKELMEREAKALYEEVQEEEKDFESSEKTSFEEFLKTCYENESDFVLSDNEGNKLEEW
AcrIB7	adc17	acrIB8, acrIB3, adc37	Yes - inhibitory activity	MRTFKMLLKKYNVEIKDVIQKGGIDKSSIYTLANKEKSKPDSSRITGAMLQSVALTVGIDPGTVINDLLYLEQEVGILAEEMQNTLVNVIQTEGKEAALKFLPGFIFKVVEQEEFKEEFERYYSEFILAYKG*
AcrIB8	adc35	acrIB7, acrIB3, acrIB5, adc37	Yes - inhibitory activity	MKTIDRDEIAKDINACIKGLGRDIRTNWELGFEEGQIITLERYESWTTGGDFTVCNDCPVEYHFEIENEVPCHVVDYNNKEEVIALGAEDCEDENEVLLPAGTKLEVVYGEHEDDNEEMGFYTVIFKYLEEEK*
AcrIB9	adc33	acrVIA1, acrIIC9	Yes - inhibitory activity	MNKFAFENDKYLERNIKAVVEKIARDFNLHLKSKYSKDCEFTVVADNSFDNIENSTIFLEIKRNDGKACQDHHIYAEYECDEDDNEYIALTVKFYGSSASNQINTVQGIKSSKYASCIVSDTDNQLSKSIHELNLKKEKEQQEAWNKKEAEYARKKQAYVSQSQREKYEDIFDLPFDFYDYIDKKEQGLI
AcrIIC7	adc18	acrIB3, acrIIC8, adc34	Yes - inhibitory activity	MNVIEAEKFLKPKTNTTTFKFLVDEKLTANLTGMKPIGRIDTQRFLESHRASEFKILLDNPLKELLNYYGLTQYYLQKEVGLSQSTVSKLISDNRPIGSFQFAVLLKIAEATNRSVGEVADQLKEFNDLRDA*
AcrIIC8	adc19	acrIB3, acrIIC7, adc34	Yes - inhibitory activity	MDVTLFLVRALSSQIYEKDINNLFNKHALEAYHEAQSSQFWDSKAIQELPPADEIRARKILGLVCLSVKQEALRDELTTIFFRKIGFVLQRYIVKADTKEYYDTHLEEMKQQINALPQRVLDYVLILLDGNGVEKEQTLNYVYTLLKHWDQEGDIFLGLSEKEKTNTLQLLEEYFPQKKFTSYYDLLKVLYTEKKIDKAHIGAFQYFFISEKISTEEYATQIDIRKAELRQLFAIAVQKELPREIMPFYVISGIESLIVAKSYNKLRNSLLKSDLELVEVKHQVQQNDEVKWKRENALLKQENKRLQERIKFLEGEQHSWNKEEIKTRDETIFILEQLLEKKVNELDQPSNLDMEEEVNTTEEVVLDGLKIAIVGGYPKLNLDLKKEIPDLAIFTTIDR…
AcrIIC9	adc32	acrVIA1, acrIB9	Yes - inhibitory activity	MTNLIMQKIVESEITNNYTSKKAFAEKYLGVSNVSLSRYLSGEQGLKAETMNRVEALFTHYELCIIKKMLLASMHTPEFRENPVGEFNRLKLEIAKKWVSYNRSFLDAGTSELPCELKIQYQGPSIDPSYQKWSSAVMAVKLVHDNPMMNDVITLRLPGVSKNRASAVPAGKKNRQEWFEKHIDQEFNAEI
AcrVIA2	adc16	acrIB3, acrIB7, acrIB8, acrIIC7, acrIIC8, adc37	Yes - inhibitory activity	MKNIHQKIQLNKLQVKTVQNKGKDLLINAPTGSGKTEASLLAVSDASKSVSYLLPTVVSTNVMYLRLKRDYKLNLSVQTSTKKEISNFAEGVHIKLECPDFALIDFIKTGKKTLGDTIICDEFDHYPEMVKSALMEYKHTFSETQIIFVSATLNKESLMGIDLEEIALDTEKNLIKYKVYPNDDFRMDDIINNGKAYGKKIGIIFNSISQLECFIKPGEDFYDDHFSKFKKGENDYIIHSQVDDYDKALAENAIVNNDFSVLIGTDSISYSIDVNFDILIMMASSEMATNIQRLGRCNRLNKHVTDYNLYFFGSYLSDLKAPFINENVAFNNLERITSSHLCISRKNINEIKKELPVSEIMEYIEVKKHVLDEEESLRPIPFKVRRGIEKEVVKFNAKG…
AcrVIA3	adc28	acrIB5	Yes - inhibitory activity	MPNLKAVFEKHEHGHLTEEIEELEEGYDVMIDILDRNTYNLIDDINKTNNFIAYEDSINNTIIIEHV*
AcrVIA2.1	N/A	none	Yes - inhibitory activity	MKNLRNEIMEKFNLNEIQRIAAEKVGRNLIIDAPTASGKTEAILLSIEEGSSVTWMLPTITSCTFMYRRLCHDFNNLNVRVMTSVMTEDRIIDPRFTTVNIITCDPYMVEYIKCVVDKSEHNKTTDDILVLDEIDNYPPKVRSVLIEYLSNIELKQVILASATLDEELKNVGDFEIIKFSEISNKIRYKSMVLRNKDDAVDVIVDNFKKKKIGVICNSINEMESVMYRVTNVLHVKDGDLSVIFHHSKMSNDEKFENERRLFEGEYDLLISNDLVSMSVDVSLDLLIMNWSDKLNINIQRMGRLNRRNKKVSFHNLYIIKDGYYPPFINDSKAESLFRECGFQYNTPKLITNNLIKEWSDQVELEHVHIEDIKEEVKHCIENNEEILLRDVPYTLRYEE…
AcrVIA2.2	N/A	none	Yes - inhibitory activity	MYRRFKNDFPQIDVSCSTSIFKERRYGEGELKINIMTPDPKLIQWIGDSLNEVDSTPLPKNLVLDEFDSYPVMVRSAIIEYIRVNNSSIDQVIIPSATLDSELFDILGELDFTTVSYRRNNSVKYKFTELDKGELSSAIRKDRRTVIILNSISTMNGVIDEIENSVEGVEFRNDEDSKYIYLHSGLNLEERGIVEKKIYENDYTILVSNDLVAYSIDFDADYGIVEFTDSWNTLIQRIGRFNRKCKRVTDVNLSLYHNGWLPPFISGYGYEEVVEEFMSGLNGPQITEKYISELKENFVEMEFRNFDEVYDYCRDLKDANLPLKLREVPFTFMVPITATIRNKKTGKKVEKDTFELIKSPEIPWSSTPYSSKENREEGRKDLVRLNYGTLYRITNLNHS…
	adc03	acrIB3, adc37	Yes - no CRISPR inhibition	LMANDDLLRKVKKLLALAADASDEESRSALARAQALMTEHAISEADIFDHRKQNLSEEVIQTAVYDGRPRRWMYRLAWIIAKNFRVEDFYITNESTQLIFMGLQSDVQLAEITFQYATGSIGYSARKYMQRPEIKRKRKRKWQMKQDYIEGYLSALESLFDQQVVTNGYELALQLPDVVKDEIAKIEFVTGKDVSHEVKDFEAYHTGYREGKKFKQRDQIN*
	adc05	adc34, acrIIA1, acrIB8, acrIB5, adc37	Yes - no CRISPR inhibition	MDHKVIEGWILGMLEAVSICLHDGDETSAMEILKGGKIKRVEAKVADFFDFELIDEYIESNQSNLPDWYSLKKIKTREAENMGQYIIKTIKNGWTRLENYCDCSVVAIKEFQGVCVTITNFTRFSVHSYSMDDIEKDAGDWRYILGEQLLEQANGEGDLKAVLQKYHLTDDEIAEVIHFDFDDRSCESYDLQAEWIRKNTDSFDCLPVKTFWYWENAIEEYCWVPNR*
	adc14	acrIIA1, acrIIA16, adc37	Yes - no CRISPR inhibition	MKKRNKMVVLALVFVLSFLPFSFLGVHNVSASENQKVTQADLEKNFLYELENYNSVGLTKQEAQNNYDIYMSMSKAKKKEVTNLVNNPSEFDKKVTRNGALVEGNGLQQYASKNKTVYVPMKVFGITWMKWAARGSYKTSGKRVSSASGISAYLYYKNPLFALYSSSIKDKYCYVSGGKYKGRVKANIKGGYGNWGLQVMRIDFTITVNYQGKGSYKINSTKFL*
	adc20	acrIB3, acrIB7, acrIB8, acrIIC7, acrIIC8, adc37, acrVIA2	Yes - no CRISPR inhibition	MIVTVVTNIEKIKKYIKTESTTYALLLDGAWGSGKTYFLRNTLSEELSKSKFGMCYISLNGLSDLDELKKMVLFELMSDRKKTVNKYTDLAGKILRVTSSLHVGLEFGKNLVEELRSIEKAIDEKDLQNILFCFDDFERISEKLLVEEVLGFINSNFIEFDNIKVLIVADQTKLEENKKSTFFKNKEKVIGRTLKQEFPDLTEMLKGFSTSFNQSILMKKWLEPLEKRQEIASVLEDFKIFNLRQIRNVIGILNEILTELEEDLKEVDEKFISELISVMFNNLLVVYLDTDGGNLKKFKDYKFVLDRSYQIAEAFGLMDEANEAMKKFFEEYHEKNTYFNENIYYFDFITIYVLDARINSADATIEIKAYVNKYLKEVEPIVNNYEKIKRFQRLEKEEF…
	adc26	adc34, acrIIA2, acrIIA1	Yes - no CRISPR inhibition	MMKTVIKEFTNYITESTYVGCDELITYTFENKFKARVVEMMYTNLFALVEIDPRDEKRYYFSDLTRDEVFTMLKNIKNK*
	adc31	acrVIA1, acrIB9, acrIIC9	Yes - no CRISPR inhibition	MLIYKYSKETKNRKGWMIKMMTEKQNAYIKSLLTKKEWEINADLEYYINTYYTQVDKATASAIIEYLLSCDDKKAETVSDSKIINWFLMVDKKKKGKKMGEIMTEIRKNHIGFNRMNIEQVFAENKETMVNFYNKYNK
	adc34	acrIIA1, acrIIA2, acrIB8, acrIB5, adc37	Yes - no CRISPR inhibition	MTLIQLNEEIYDLTITGLRKMLHDEVSEFFKNMDGEDHEEYRAELEEIQTLISEQNRVELEAGFWANGEIEFLTVSETAYVLNALQEAGYTTTESSVSRSIYAINDLGNEIRISDHERPAFEVNGSYEKHEYENQIIVAGNEINSNLLIKNGFSELEENLKYYLG*
	adc37	acrIB3, acrIB4, acrIB5, acrIB6, acrIB7, acrIB8, acrVIA2	Yes - no CRISPR inhibition	MNNHIADLTGQVYGRLTAKEFVRSENGNAVWKCVCECGNEKEVLAQQLKRGYVKSCGCLAKENGNKYAKNNLHSDEVKKKALERKLEVDSVDGTMKSALTRKISSRNKSGIKGVRWNESRKKWEASITFKRKHHFIGRFTKKEDAIKARLEAEEKYFKPVIEKNKR*
	adc41	adc37	Yes - no CRISPR inhibition	MNSGKNMVEYYYFVCNNLHVDMVIYFYFHSTVCKLLNFLPLHIVVYSRDVMPLHGVFFDKNTLENI*
	adc43	acrIB3, acrIB7, acrIB8, acrIIC7, acrIIC8, adc37, acrVIA2	Yes - no CRISPR inhibition	MNLRKEVMNMSELNVPEIQVIEKKLKSFIEAHVLTDYFVAQKTGLSATMLGKYRTKTASVSNMSLKNANKLLTFYKEYWFDKVKRIQEIIVYVEQPVDLIGVYQINEVHYYEGGEEISLDGVRAYWSGNHYIEEDYKEEMKRNILNALNISLDTNIDFEYEII*
	adc44	acrIB3, acrIB7, acrIB8, acrIIC7, acrIIC8, adc37, acrVIA2	Yes - no CRISPR inhibition	MNENESLLLNMKEECKNMPLSNVIAHFQNMLGQQIHPWVIYELSKWVLEGKEEESFEVMTMQHHSVFGDYKTEIPSKKQQYFIKRQLDNNDPFVKFIHNNEEVWLNRKAILRVGFSVNNNN*
	adc45	acrIB3, acrIB7, acrIB8, acrIIC7, acrIIC8, adc37, acrVIA2	Yes - no CRISPR inhibition	VKYKMKYKLEEIKEKYVKVSKTKEPARTRKLTALMEILEKQHGTLQMYPTKEFMETEAVKLYQEIANARVFKEE*
	adc46	acrIB3, acrIB7, acrIB8, acrIIC7, acrIIC8, adc37, acrVIA2	Yes - no CRISPR inhibition	MSEINVKETIFQQHANTLESANDGEYFPLKNGNMPYSRANSINQLRSALSDLVGVVQNFQEVTKNDADRLEKMGKAYAKQDKSAAKKIDQLEVR*
	adc47	acrIB3, acrIB7, acrIB8, acrIIC7, acrIIC8, adc37, acrVIA2	Yes - no CRISPR inhibition	MDATHSQIEQQLQQVKKTKITIETNLDRTRRKQNEQDWLEEDNHHLEQEKLALLDFLRSGWQGEEASGFHRYLEEKQHEESQAWKKDLQAKRTDLETELQENKAQLHALETKQATLQKEWNA*
	adc48	acrIB3, acrIB7, acrIB8, acrIIC7, acrIIC8, adc37, acrVIA2	Yes - no CRISPR inhibition	MVDSKIWNEDCLMGMERIIDKSVDMILCDLPYGRTKNRWDKLIDLDKLWIQYNRIIKDDGAIVLTAQTPFDKILGASNINNLRYEWIWEKTSATGHLNAKRMPLKAHENILVFYKKLPTYNPQKTTGHTAVHSYTKKQNDGSNYGKTKIGISGGGNTERYPRSVLTFKSDKQKNNIHPTQKPVALFEYLIKTYTNEGETVLDNCMGSGTTAIACCNTNRKFIGFETNQEYYERSLQRIERHNKKLQ*
	adc49	acrIB3, acrIB7, acrIB8, acrIIC7, acrIIC8, adc37, acrVIA2	Yes - no CRISPR inhibition	MCFLRYYIISRRQITSERGKCFMRNKRIFTSFAMEDKVLRDFLVGQSKNDKSSFEFTDMSVKQPWDDSWKTQCRTRVKGCDGMIVIFTKNTKNASGQLWEIKCAKDENIPVLAIWGRSDGKGISKPKELSDVTIYDWSWSTISNWIERLL*
	adc50	acrIB3, acrIB7, acrIB8, acrIIC7, acrIIC8, adc37, acrVIA2	Yes - no CRISPR inhibition	MTYKKALVVGINDYGPGIQLNDCIKDAESVAQVLERNFNGELNYEVKKMINVKTKDELAQNIRDLFDNNGNSALLYFSGHGYVDDDGKASLVTPDVTPNFPGVPMDDILNWANKSSIKNKLVILDCCFSGNMGNFSGDGTKSNLGDGVTILTASKNDQTAMEINGHGLFTALLLESLEGGASDILGNVTPGNIYSYIDKALGIWGQRPVFKSNVSSFDIIRKVTPPIEIKIVQELPNLFSMDNKIDLDPSFEYTNVPDEKHEIKEPYAEEGNTVKFKKLQKLVSVGLVRPVESEFMYTAAMESKSCELTPLGEYYLKLVREKRL*
	adc51	acrIB3, acrIB7, acrIB8, acrIIC7, acrIIC8, adc37, acrVIA2	Yes - no CRISPR inhibition	MIIAYARVSSTDQNLDRQMEEFKKHGAEKIFVEKKSGANVINREEFNKALSFAREDDFFMVEAIDRLGRNYTEIVQTVNFLKEKNIGLLVTSVPLLSEPLGDPLLDKFVKDLILQLLAMIAERERTESKRRQAQGIAIAKEKGVYKGRPKLYSAEAKDPQKQAVYHQIVRMINDGMPIKEIAKKNRVTRTTVYRIKNEII*
	adc57	adc26	Yes - no CRISPR inhibition	MTDYYKITVEMLHKDGENVYIANVSDFSIVPDSFDYKLLHQDVLNAIGNRPQTGLYYTRQQRAEIDAVIAKLKDVLSIYETHIYAEWAFEY
	adc58	adc26	Yes - no CRISPR inhibition	MKLRFNFNYYVVFFIKHLTFIYVITYNSIINNNTFKGAILLMLTDSAFSKNEDYSITKMIKGGTTKDAIPGYNGWDDFYRYDEGEELFSSSWH
	adc59	adc3, adc5	Yes - no CRISPR inhibition	MLGHYLLTMGPKQVIPIDIIYSFHMPAFIFISGIFSQNVTFKKIGRILGLFIIFQPLFILFGVVTGYYKDIDIKMLITPAFHLWYLLALAVWMLFSMYANKRGKYAFDVLMLVLILFVAAVGNRYFYGTQFLTITRILSFFPYFIIGFYLNRNGFDKVRNVLKKYKYICGIAVIILIVILYFFFSKQPNEFLYLFYGFLDRMAFSSTTFGYLVNVFASFILAFTWIALLIAVVPTRRTIFNVIGSNTLYPYILHPIIFYLMMTKQSFFINQTFAFQFVFTFLITIAVYSIFTMILKKQNRFE
	adc60	adc3, adc5	Yes - no CRISPR inhibition	MTTPEKSKEWYEQELKLRFRHFYGQTDGTYDFPNSLEGDLLKMTFKMIYLPSANNFSITKAVEKNTGTLKQYVVVDYDDNNRVVIIDSDRSKCLSAIEMILGNDIAIGVYEDPDLDLEEIMKDEAWDNFGFAIFEHERTAI*
	adc61	adc3, adc5	Yes - no CRISPR inhibition	MYDKQQNLNLLMLTPEKNGDSVSIWVDEKLSYKLFEALNTEKLSDLDEILFNTLKVVLQKYEYNFIATIAAAKENIEFMCAWMQSKNQSAIIRKLAIWAEVEEQG
	adc62	adc3, adc5	Yes - no CRISPR inhibition	MKKKRVLTSILTLIILVLVTVSGYVVKNWEIYFPTVSFDEGTNIISEKIPTLAKVKYKGNQVISINNQIPIFTEGDLSLKNGSWQKFSDLDSLNRVGEANAMLHNSMMPQDERESLYINPTGWKNKKTRTGWLYNRAHLVGFQLTGENNNPKNLMTATRSLNTPYMLEYENRVANYLHETNNHVRYRVTPIFKDNELVARGVEMQAQSIEDDKLQFHVYIFNIEEGMEINYADGTSKVERTDE
	adc63	adc3, adc5	Yes - no CRISPR inhibition	MIEYKDLPDYAYGYAKKNKKTVIIMKDTGEIIPCKAEDIPPMKLNKEIGISPGVMTIMMLGHCKGFKYVKENMEELSLMAQAIDEKELKT
	adc70	adc34, acrIIA4, acrIIA1	Yes - no CRISPR inhibition	MGIFEERSIVLDENIVNVKEWLTPEEAIAIFISTGYQLEFKESKNLRKLINVSIKQKQK
	adc01	AcrIIA4	No	MSVKIISEGLESYIPWSGAVANYKIIQEKGLLDVFESLLAEWYPEGLTETQVNDILWFDEDLFSFLGIEEEEE*
	adc02	acrIB3, adc37	No	LNKGGIGMFYKNVVSGAILTEKEYAELVKRDAENLWELLDEQEKEDFGSIDNYEKHLNEASTPDSDFILVNAQGEKYIHGEW*
	adc04	acrIB3, adc37	No	MNAARRKRIDQSIEFIIKQTEEVESIMEEEQEAIDNIPENLQGSARYGEMEEAISHLEAVIRSLDDALDVLQYELSRRATVPSVKSTKKTLGEIIKEQGLLIKIEEEF*
	adc06	acrIB8, acrIB3	No	VRTLKLLIEDLGLTISKVAKKGGLPTSTTFQFVNEKNNRESFTKKTPGRYYFAISDALGGLLSPPAVFEELITLEERVGQDYEDMILTIDGIIATNGKGEALMYLPELIVNFTKKDHYIDEYIEFLTKYIEEADIDEGSQD*
	adc07	acrIB4, adc37, acrIIA16, acrIIA1, acrIIA2	No	MDFNKMVNDSLVKMDFNKMVDSSLVKMEKNGEVQKLIDRQVALAVESVVKDLFGTESAFSFKLNRIATEALQINFNDLDLASYNHMILQAIKDKLVDGTNDGVEQIKTEIESLLTNTKREYKVSELIEELSHEITNKLDYEERHEMTLIVNNQYDSYFVHMDSRKGVSDYECKYVLHISEKGNLLTVRINDQERIWKDTVTDFDVRGIMNGLYGLEKTLFKIYTSRAKIIIDESNCQLEISKPK*
	adc08	acrIB8, adc37, acrIB3	No	MQKTNEQIISELQELYQKLGRTPKRREYTSNYVASKRFGSWNTALKAAGLEVVTKRKDLTKAELIELVVKARKELGRVPLSKPEHFPYYRQAMVKFGTWNKFLIEAGLQPNPNAEIKYTDEYLIEKVQQMEKRLGYVPHTRNNREFPHYNLVLTRFGSWKNFIEAAGLTPRNVGKKGYKYTNEFLIHSVQEQAEELGRPPKTKEFKHYSILKTRFNSWNEFLELAGLETYQEYKKQIEED
	adc09	acrIB8, adc37, acrIB3	No	MHPISKLLIEYNTSLYALQKHHGMQQPSLSRSINNETPIERMNVGTIVQFAHAFGEAPETILRKLLDYEEETELEKLFYRNINTGVVINGKELKESSDANVVALWEDIKDDDYEKESIGVSNFDEYRAYLQSYADPDFVQCNEDGSDIDWTNY
	adc10	acrIIA16, adc37, acrIIA2	No	MLCDLVEKGLFILGNGLDLEAKLPSKFIDFYKYRCELMELGYDEVTYNLKEEQKILITTKSYYGANQIDDFISIDSLPNTEKLNEHITFWDFILLFSLKKSGDLRWCSIESQIEDVLESLSADLHYTVVEFFDVLQRGKIGGRYTHLFTYSIEDVSKEYEHGPNAKRLTAGLYLSYMIFLRKEEPQYNNVSVGTFLMLELKRYEDDFKKYINSNKTSDYLNNRNEIIKAILNKSPNIEKVNIMNFNFTKNNFQDDINLKDKVDKEVNIHGISEEDVIFGIDNEKITPASEAYDFTKTYRKLISKGNSKQGILSKDISEIIFFGHSLSDADFSYFQSIFDYLDIYSADVSLKFYYVNYKNDAELVRREETKAVRALILKYGESMDNQKKGKNILHKLLLE…
	adc11	acrIIA16, adc37	No	MENKIWNEDCLKGMLRIRDNSIDMILCDLPYGRTKNTWDELIDLEKLWIQYDRIIKENGAIILTAQTPFDKVLGASNIDNLRYEWIWEKTAATGHLNAKKMPLKAHENILVFYKKLPIYNPQKTVGHTAVHSYTKKQTDGSNYGRTKAGITGGGSTERYPRSVLTFKSDKQKSSLHPTRKPVALFEYLIKTYTNEGGLVLDNCMGSGTTAIACLNTNRKYIGFETDVGHYESSLSRIANHCCMLKEVQI*
	adc12	adc34, acrIIA1, acrIB8, acrIB5, adc37	No	MTAKKYNKLTIIKDTGKRTKSGNALYECQCDCGNICETTLAKLRSGHTKSCGCLIKETANEKFEKYVGIQKNRLTLISDTGKRTSAGQRIVLCKCDCGNTCEVVFAKFNSGHSKSCGCLALEKKKEKHEEGRAEKATKTLQDKKILIDGTNVAVINSNKIRSNNTTGNTGVTFDNSRKKWVAQLVFQDRHYTLGRFTKKEDAIKARIEAEEKYFKPVIEKSKERDRMSRKAKLDMNELQEYINENPDKSAKDIAEHFEVSATAIHYHIKKYNLSYKKKKRITSIDQREFEDFVKTNSTLSINELAEFYNVTVGAIQEHLNIMHKKTSSKINIDELQKYITNNPESSLDELSRHFNISSRRMRSITKAYNIDYKRKNPNPLKLNVDELRAFIIENPDLNR…
	adc13	adc34, acrIIA1, acrIB8, acrIB5, adc37	No	MFMIKFDESVYEKLILFRSFIKIRKIQDSLTQLRINKEEQSILKETFKTYNQVFRENNTNPAEYASMSLAAMVKNESLTLEQIDEILFIIVEDSLFNAYVYKLSNEQLKINGQRLVNWKLPNNNKILDNIGGKSSKDFIICGYRLIESSQGSVESLRMTMIDSRQHQIYDKDKDTTYDIVYPTIVEFDFRRQLLHIRTQEIDNFINADERFSTMSGRIKNTLDFIDSFQKPISYKKISNFKEILFDIEENLLIEVREKIDKELDSFKEPVKTFCDAIEKRYTNRDDTISTLDYVKTSIQTIIAMNIDRNPLGDIVGIRFRNNVEDKNQYSEITILDKRNHCISSDNLYWLNLAVLLDVKSVEFLKLILFIENQTSIVNLEFSFETGNIKLLKNTAGEDG…
	adc15	adc37, acrIB4	No	MANIISNGEHFEVFTWELVQKVFLIIGGLGTSLSLFIAIIVFEKGILQDKLDILGEVNQKVDDKLSLNKHKINNFIIIDEVLDYINNDSEKFLDSMEDTRLIYYQNEFKAFLKRTEKVISILPEDAKVYFLPLSLRITYFDKEDLSKDNLKKYALELNMEYDKVSKIIDYNCKELKKEIKKMDETINTTQKRINDEQKIISGYKKKIFWKKRNT*
	adc22	adc37, acrIB4	No	MKKKYPLERLLQEYNLDILDLESKEGLKSSSLYNLKARNVSVTNYKFEVIIALSSLLNLTLDEVFKKLCRYEVEFELGKIIGEEELHSLVEKG*
	adc23	adc37, acrIB4	No	MKMTEKTGRLVAKKVYGHDNIENEYQIKEYAELVFMNGRRIYELTLQNSKNGKVLERFYYNEKPDVQFLAEGKEAEWEITRTDYIFDDEYELQIKEVFKKRILHYLAKMEKVLFVEGHRLFIDKSFLLEELSNYLDDNDFYSRNAMYQDGFYSEEYKDHVVITRFLEKKDFEIAYDIRERCDFKLRYFPAKYENKKAFLEVTKNKRTAQIFGYEAAELYDKMI*
	adc24	acrIB8, acrIB7, acrIB3, adc37	No	LKRGHRMKTFLKGIIFALILVLIFNPSISSLKANAATSLTEKAESELDSLDNYLNDYSTNTAEKSGVIGMTNQEIEKDVSSIKKQIDDLSTEKKEKLAYYLSNPAALQKALEDENNNDVVLEEEMDQPPVNLYSVTSTRNATYSYTMKLFKIKMTKYVVSVKYQTSGGRVKKIVASSGYLDKNYNPIVRTARIQKTAWIANNRAKTTSRFSYSLINKSYGIQIGTVTLHVEGTSGGARYNGYAKLS*
	adc25	acrIB8, acrIB7, acrIB3, adc37	No	MANTITKIDNIVLIIESILVLLFIPFALIWMELLLIIQVGMEITNPIGGMKKEMTENNNVHISLLRCVTTIFLNLPYLIFLINNLNTVYSIMYFCYFQLIYSSKHHNVKMNLFVH*
	adc29	acrIIA2, acrIIA1	No	LTSCSLNASSYLLTVFDIVFSPFDTWVFFLLFYHFFSNPGSTFIVLCHIQFGFLERLQQLPIKQRKKFYTNLK*
	adc30	adc34, acrIIA2, acrIIA1	No	MDEKMKTEHKTLTFEKQGVNFEFTVKNLNEFIVRVNEDVSHFRVDNSNADIKAGKIPFETSINVNGTEYQGIMVSEEFGFALESALQNFKNEIHAQIDLAFATIDAEKCVIRNYDNIYVIDTKEHSNLSRLDSKYYRNKITGFLAGYSLKYKPTDWDGDCPPFSYYTLVKKTAAKKVRKESEAAKKMHADAETMSDEEFEDIYDLPRDLV*
	adc38	acrIB8	No	MLEKQSYYKIIMELAEDGEAGVKQVVVDKYSLRPITLIHREATERETELTVPVKGIHWTRSQSKELDNILIMLNLLAAESSIIDKFYFEFAFEY
	adc39	acrIB8, acrIB5	No	VCNNNQMSNFCYSFSFISLCYLMLFDFTLTPVCENNKYSSNLELPCSGYFLINYSNIVD*
	adc40	acrIB8, acrIB5	No	LLRKSKERDRMSRKAKLDINELQEYINENPDKSAKDIAEHFEVSATAIHYHIKKHNLSYQKKNRITSINQNEFEDSVKSNPNISMKELAKKYNVLESTISKRMNIMNKTISSEIDIDKLRKYIEKNPIATLDELGRFFNVNRRVVQDAIKAYDIHYTRKKPISKKLNVDELRALIEQNQKLDRKDIAKNFNVSVGTIDNYIKKYDLPYKPKPGRKKKTFRN*
	adc42	adc37	No	MKNNKTKEYVYLITSFLVALFISFKVAPFFFPVLIIGIAYHAYVFRDNSKLTFDLVVIAALSIAQSLYLM*
	adc52	acrIIA1, acrIIA16, adc37, acrIB4	No	MREKRTFYPYTFSPIWEIMYIERKTKDDLSSNSSHQQPIQKGLIALVYFIFFLKATNQI*
	adc53	acrIIA1, acrIIA16, adc37, acrIB4	No	MWLYELLEIDMPLKTIKIPIEKKTIFSDIIEDLLLNSSDEWIQTKGSNDNLIDDMGVNPKNRKKCSLCNTPNRFIYYIENTLNKKKLNVGSDCINEFGSIANSSKKTLNTMMKNARRDDRKQKLLKRIPDVRTSVEKWDNFIRNLPIMVSDNEIEAYRSLGLKATKIYEKILNTGLKEELIDQLKKIIKDGINEQQIINKRIESISQQDFILTSTQAKWIESNQPENFKNIKKYIKASDDSQVSLICAPLIAEKDFLNTFTQKYNEIAQVNNTEVIELYNEWRRNLIPSEKMRFEQELPNIIHISANKFIYEFKSLKNVHFTLSSSKLLSNLGFLVFPSTKTTLDPSDVLNIVIESDLLDKGSYETFFAQIEYTVNKIEKGNRFNFYKVNLQRDYVDFR…
	adc54	acrIIA1, acrIIA16, adc37, acrIB4	No	MKVGDLAMSNERKEGKKQKKFIDLFAGVGGFRLGMEAAGHKCVGFVEIDKYARASYSAIHDTKGEFEGHDITNISDNVIRSIGSVDIITGGFPCQAFSIAGKRRGFEDTRGTLFFEIMRWATILEPETLFLENVPGLLNHDDGITFETILRKMDEAGYDAEWDCLNAYQFGVPQSRERVFIIGHSRKGSRRKIFPIERGNEQANYERLKKINNLFVSSKTSFSLEKEVFSSASKQACIPILSPEREEKRQNGRRFKTEGEPAFTLTAQDRHGIILFGALDTPGREQNKRVYDPNGIAPTLTTMQGGGQEPKVLLQGNINPSGNGMNGNVFSEEGLSPTLTTNKGEGLKIKIREATKKGYAEASKFDGINLSMPQSETRRGRVGKQIASTLDTGCQQGVV…
	adc55	acrIB9	No	MSDLKENKFDVVLIWKLSRFSRNAKNLLLDCAELEKYDVCLASYSEQFDCTTAAGRLMRNILGVIAEFEREVIRENSKEVKLFKVQSGCRTAAFALGYMLNTANKEFIIKESEAKIVRFLFDAYKKTSSLTETAQLANSKGFKGKRGASFRPSSVKVVLTNPLYCGYNSYDTLVIKGHTPALISKREYNNVQNILKLNGNKNQKKSYKLLTKKASMDSDYVIML*
	adc56	acrIB9	No	MFMIKFDESVYEKLILFRSFIKIRKIQDSLTQLRINKEEQSILKETFKTYNQVFRENNTNPAEYASMSLAAMVKNESLTLEQIDEILFIIVEDSLFNAYVYKLSNEQLKINGQRLVNWKLPNNNKILDNIGGKSSKDFIICGYRLIESSQGSVESLRMTMIDSRQHQIYDKDKDTTYDIVYPTIVEFDFRRQLLHIRTQEIDNFINADERFSTMSGRIKNTLDFIDSFQKPISYKKISNFKEILFDIEENLLIEVREKIDKELDSFKEPVKTFCDAIEKRYTNRDDTISTLDYVKTSIQTIIAMNIDRNPLGDIVGIRFRNNVEDKNQYSEITILDKRNHCISSDNLYWLNLAVLLDVKSVEFLKLILFIENQTSIVNLEFSFETGNIKLLKNTAGEDG…
	adc65	adc31, acrIB5, acrVIA3	No	LFLNQYHSFLLSYKTLLTFSIRKFPRNFLYRTFLSLNIANVFKIIKAIFSHDIISQLIISSKLISNIRLSKRSSDTMCFLYLIISFNF
	adc66	acrIB5, acrVIA3	No	MTQLQSNSAKKKWELERMNKMRDDYMFKEIEEKEQEIKKGLEQWKNRGIRSAGFESRGIAELFTELANLERLSDLKIMKSEA
	adc67	acrIB5, acrVIA3	No	MLIDVSRYPCSTHAGTLEMIQVLCDNVYIDCYGNSINFIQLSLAVLSNCNSEHSRSGFFFYSKNKFNKIIDYNGTT
	adc68	adc5, adc62, adc63	No	MPNLKAVFEKHEHGHLTEEIEELEEGYDVMIDILDRNTYNLIDDINKTNNFIAYEDSINNTIIIEHV
	adc69	adc5, adc62, adc63	No	MYGMTAVLAIFMLAILCLSGLGIWIQTNKRVPEKQPLHKGTLTKKSYRNYTTKVV
	adc71	adc34, acrIIA4, acrIIA1	No	LHKKSPNVYIIGLYIVSDIIISTILPLFERMYGSLVVFFTCNVQSLYVLLFRVFCAPKTMHLSRSFR*
	adc72	acrIIA1, acrIIA4	No	LKEKTTSDAQLKANKNWQEKNKEHANYLKSRSAARSFIKKKATLEDLEELEIAIKQRKTEIISLDNSPE*
	adc73	adc37, acrIB3, acrIB7	No	LNKGGIGMFYKNVVSGAILTEKEYAELVKRDAENLWELLDEQEKEDFGSIDNYEKHLNEASTPDSDFILVNAQGEKYIHGEW*
	adc74	acrVIA3, acrIB5	No	VIEMAEMTSKQKEFIDQLLLEKEFELTNDLQSYNDSEVTQEVAANIIEYLISCEDTANAAAIRVEMMNRMTDRQKNFINELISEKIWKTTSEIEIFLSSNNTEVDKYTASIIIEYLLSCKNKYNLAI*
	adc75	acrIB8, acrIB7, acrIB3	No	VFVIIDFIGRQESRKEAHKFIKKFDSAIKSERLLENVPEKLYRYTSLNEYVLDNIEKKEVTVTSPILFNDTFDTRWPKEFLPDDNPKIDRDIGELVPYYEKRRRDVKDGELGKLFQKSLVDFPTQIFRVACFTTTESKDTFWGTYADNSKGICIGYKDLKKDYFYPIVYSEVKVDTSKISDPYGDQDKFKLALLLSTINKKKDWSAEEEWRFLLAYDWGWNDERFGATPASIDCIYLGEEFIEHWKEQKKRAKEKYDKILTPFLQKTQEQNIPLKVMEKSLHFGNLTSRSITIKEILDLIEVD*
	adc76	acrIB5, acrIIA2	No	MDINTTKLLAALFSRVLQLETELALKDGLELPISTSEIIKNDIVFLKKKPSKIGTIVDIDSHPYHNSRGKYMVSFKGKIEFHEAASLCKINV*
